# Contributions of hyperactive mutations in M^pro^ from SARS-CoV-2 to drug resistance

**DOI:** 10.1101/2023.09.28.560010

**Authors:** Julia M. Flynn, Sarah N. Zvornicanin, Ala M. Shaqra, Nese Kurt Yilmaz, Stephanie Moquin, Dustin Dovala, Celia S. Schiffer, Daniel N.A. Bolon

## Abstract

The appearance and spread of mutations that cause drug resistance in rapidly evolving diseases, including infections by SARS-CoV-2 virus, are major concerns for human health. Many drugs target enzymes, and resistance-conferring mutations impact inhibitor binding and/or enzyme activity. Nirmatrelvir, the most widely used inhibitor currently used to treat SARS-CoV-2 infections, targets the main protease (M^pro^) preventing it from processing the viral polyprotein into active subunits. Our previous work systematically analyzed resistance mutations in M^pro^ that reduce binding to inhibitors; here we investigate mutations that affect enzyme function. Hyperactive mutations that increase M^pro^ activity can contribute to drug resistance but had not been thoroughly studied. To explore how hyperactive mutations contribute to resistance, we comprehensively assessed how all possible individual mutations in M^pro^ affect enzyme function using a mutational scanning approach with a FRET-based yeast readout. We identified hundreds of mutations that significantly increased M^pro^ activity. Hyperactive mutations occurred both proximal and distal to the active site, consistent with protein stability and/or dynamics impacting activity. Hyperactive mutations were observed three times more than mutations which reduced apparent binding to nirmatrelvir in recent studies of laboratory grown viruses selected for drug resistance. Hyperactive mutations were also about three times more prevalent than nirmatrelvir-binding mutations in sequenced isolates from circulating SARS-CoV-2. Our findings indicate that hyperactive mutations are likely to contribute to the natural evolution of drug resistance in M^pro^ and provide a comprehensive list for future surveillance efforts.
