## Supplementary material for "Contributions of hyperactive mutations in M^pro^ from SARS-CoV-2 to drug resistance": Table S2

### Sheet: Hyperactive mutations
Position	aa	Functional score	p-value	nucleotide changes
1	A	0.96394	0.0229637	2
1	F	0.958478	0.0182873	2
1	G	0.965063	0.00610828	1
1	H	0.959778	0.00923544	2
1	I	0.957635	0.0241491	1
1	K	0.953431	0.0138505	2
1	L	0.976786	0.00481999	2
1	M	0.942779	0.0202005	2
1	N	0.955091	0.0353366	1
1	Q	0.962436	0.0181741	3
1	R	0.9658	0.0162516	1
1	T	0.971485	0.00515425	1
1	V	0.96533	0.0198181	2
1	W	0.963053	0.0128613	2
1	Y	0.970028	0.012768	2
4	S	0.958175	0.0122576	1
4	V	0.927515	0.0211601	2
5	F	0.953017	0.034995	3
5	W	0.960075	0.0229239	3
8	Y	0.927664	0.0141966	1
15	V	0.947281	0.0285597	1
21	I	0.929488	0.0363452	1
21	V	0.93534	0.0416731	2
22	I	0.945634	0.0154861	2
22	V	0.930721	0.0268952	2
33	C	0.926566	0.00168212	2
33	F	0.95663	0.0110737	2
33	G	0.925068	0.0442963	1
33	H	0.940907	0.0176847	1
33	K	0.92801	0.0400561	2
33	V	0.950058	0.0219554	1
33	Y	0.957146	0.0146624	1
34	F	0.924285	0.019993	2
34	G	0.941642	0.0208625	1
34	K	0.932435	0.0301384	2
34	M	0.947214	0.0158098	3
34	N	0.944661	0.000297672	1
34	Y	0.932595	0.0412261	1
47	H	0.926698	0.0295677	2
50	F	0.920703	0.0288929	1
50	H	0.928641	0.0228974	1
50	Q	0.925257	0.0204347	2
50	S	0.934074	0.026345	2
50	T	0.924994	0.0255667	2
50	Y	0.939898	0.0310717	2
56	W	0.931317	0.0274464	3
106	C	0.920825	0.0275706	2
108	G	0.922959	0.0276704	2
110	G	0.941981	0.0232203	2
112	L	0.921664	0.00289516	1
112	M	0.920736	0.0445779	2
113	T	0.949056	0.0229115	1
116	C	0.919855	0.0481905	2
116	E	0.961673	0.0154194	2
116	I	0.921899	0.0289582	2
116	L	0.955796	0.0221314	2
116	V	0.965429	0.00719233	1
119	W	0.936575	0.00970256	3
119	Y	0.944365	0.0203439	1
123	F	0.95738	0.0269478	1
123	L	0.927042	0.0160637	2
123	V	0.924599	0.0386294	2
123	W	0.944209	0.00708608	2
126	F	0.949913	0.0234859	1
126	L	0.939402	0.00707301	2
126	M	0.945246	0.0187857	3
127	H	0.948464	0.0347345	1
128	L	0.92627	0.0309939	2
128	V	0.928735	0.0270028	2
129	C	0.940899	0.0319613	2
130	L	0.928717	0.0467272	1
134	M	0.925788	0.0182957	2
136	N	0.928555	0.0204236	1
137	H	0.931303	0.020618	2
137	R	0.939225	0.0339917	1
139	F	0.92559	0.0206285	2
140	M	0.952292	0.0227097	2
141	A	0.945778	0.0330113	2
141	C	0.941998	0.003659	2
141	D	0.941768	0.0256963	2
141	E	0.961292	0.0127898	3
141	H	0.953219	0.0194902	1
141	I	0.957668	0.0185914	1
141	K	0.951576	0.0276056	3
141	M	0.953589	0.0177333	2
141	N	0.954609	0.0270143	2
141	Q	0.957682	0.0187118	2
141	R	0.966699	0.00617499	1
141	S	0.948748	0.0134859	2
141	T	0.960162	0.0189134	2
141	V	0.939736	0.0244066	1
142	A	0.946202	0.0121233	2
142	G	0.935229	0.0147887	2
142	L	0.952987	0.0298097	2
142	M	0.953541	0.0274891	2
142	P	0.958726	0.0190547	2
142	Q	0.930954	0.00948065	2
150	Y	0.923141	0.0312721	1
151	A	0.942177	0.0240096	2
151	C	0.953174	0.0164437	2
151	E	0.933322	0.0257659	2
151	F	0.962748	0.00935679	2
151	G	0.956077	0.00678755	2
151	I	0.94514	0.0215391	1
151	K	0.942427	0.0173781	1
151	L	0.922352	0.0174277	2
151	M	0.951178	0.0182082	2
151	Q	0.938202	0.0335923	2
151	R	0.954613	0.0124798	2
151	S	0.964761	0.017616	1
151	T	0.953448	0.0146305	1
151	V	0.942901	0.0268285	2
151	W	0.958463	0.018977	3
151	Y	0.956845	0.0205378	1
152	L	0.93492	0.0242764	1
158	I	0.920292	0.0423875	2
160	I	0.940987	0.0274581	2
160	M	0.931913	0.0226291	3
160	N	0.954567	0.00900847	2
160	V	0.934761	0.023145	2
162	C	0.929804	0.0132511	3
162	T	0.940259	0.0307964	1
164	C	0.93033	0.0318677	2
164	T	0.921475	0.0255795	2
168	C	0.925683	0.0213113	3
168	Q	0.934943	0.0240905	1
168	S	0.924406	0.0404319	1
169	P	0.949651	0.0322492	1
170	K	0.932936	0.011503	2
170	R	0.949316	0.0301229	1
191	Y	0.935958	0.0149985	3
193	F	0.928745	0.0275492	3
196	P	0.930342	0.0480866	1
198	F	0.935133	0.0226556	3
198	Y	0.938528	0.0143481	3
199	G	0.943426	0.0135033	2
202	W	0.954111	0.0119921	3
207	Y	0.920484	0.0110867	2
215	H	0.922279	0.00362292	3
215	R	0.928148	0.00608955	1
238	L	0.925448	0.00242946	2
239	A	0.947785	0.0313878	2
239	C	0.938352	0.0368119	1
239	G	0.947788	0.0162573	2
239	L	0.936798	0.015227	2
239	M	0.934531	0.0312742	3
239	S	0.928508	0.0350255	1
239	V	0.930691	0.0424302	2
240	I	0.935959	0.0110162	2
240	M	0.949907	0.0208736	3
240	N	0.929013	0.0257308	2
240	W	0.933336	0.0252057	3
248	F	0.951058	0.0289441	2
248	V	0.925156	0.022057	1
248	W	0.939955	0.0239015	3
252	C	0.923888	0.00754631	2
252	F	0.938088	0.0399884	2
252	L	0.937149	0.0210549	1
252	M	0.921173	0.0305481	3
252	V	0.930202	0.0408525	2
252	Y	0.944158	0.0185309	2
255	W	0.942029	0.0279	3
263	H	0.920953	0.0414655	1
272	A	0.925544	0.0292853	2
284	D	0.93979	0.0308279	2
284	N	0.923351	0.0248326	1
286	P	0.938433	0.0415421	2
287	A	0.9333	0.0207887	2
287	M	0.932234	0.0291761	2
287	P	0.944696	0.0149158	2
287	V	0.934282	0.0143956	1
291	C	0.936186	0.0169149	1
291	V	0.941182	0.0147374	1
301	F	0.946842	0.0238644	2
301	Y	0.931504	0.0253652	2
